# Multiple variants of the type VII secretion system in Gram-positive bacteria

**DOI:** 10.1101/2024.01.30.577966

**Authors:** Stephen R. Garrett, Andrew B. Higginson, Tracy Palmer

## Abstract

Type VII secretion systems (T7SS) are found in bacteria across the Bacillota and Actinomycetota phyla and have been well described in *Staphylococcus aureus*, *Bacillus subtilis* and pathogenic mycobacteria. The T7SS from Actinomycetota and Bacillota share two common components, a membrane-bound EccC/EssC ATPase and EsxA, a small helical hairpin protein of the WXG100 family. However, they also have additional phylum-specific components, and as a result they are termed the T7SSa (Actinomycetota) and T7SSb (Bacillota), respectively. Here we identify additional organisations of the T7SS across these two phyla and describe eight additional T7SS subtypes which we have named T7SSc – T7SSj. T7SSd is found exclusively in Actinomycetota including the *Olselnella* and *Bifodobacterium* genus, whereas the other seven are found only in Bacillota. All of the novel subtypes contain the canonical ATPase (TsxC) and the WXG100-family protein (TsxA). Most of them also contain a small ubiquitin-related protein, TsxB, related to the T7SSb EsaB/YukB component. Protein kinases, phosphatases and forkhead associated (FHA) proteins are often encoded in the novel T7SS gene clusters. Candidate substrates of these novel T7SS subtypes include LXG-domain and RHS proteins. Predicted substrates are frequently encoded alongside genes for additional small WXG100-related proteins that we speculate serve as co-secretion partners. Collectively our findings reveal unexpected diversity in the T7SS in Gram-positive bacteria.
