## Supplemental Data 4 for "Multiple variants of the type VII secretion system in Gram-positive bacteria"

### Sheet: TscC
WP_136789995.1
WP_243495560.1
WP_098248509.1
WP_272801670.1
WP_124049170.1
WP_268583858.1
WP_243518757.1
WP_085117884.1
WP_019392115.1
WP_046217705.1
WP_272541592.1
WP_120046144.1
WP_151585736.1
WP_197234721.1
WP_113713146.1
WP_111925423.1
WP_113753089.1
WP_251456528.1
WP_053403782.1
WP_242172373.1
WP_251610750.1
WP_205001922.1
WP_116556147.1
WP_047153272.1
WP_091260867.1
WP_057897623.1
WP_043069423.1
WP_043067146.1
WP_021624822.1
WP_276917309.1
WP_168976287.1
WP_290401994.1
WP_248251185.1
WP_062239865.1
WP_265408845.1
WP_256227718.1
WP_090239227.1
WP_301167499.1
WP_289483785.1
WP_283892176.1
WP_289475121.1
WP_129478241.1
WP_061975584.1
WP_247083043.1
WP_028401643.1
WP_141523149.1
WP_141523149.1
WP_286124782.1
WP_017149771.1
WP_207994162.1
WP_026593079.1
WP_090688960.1
WP_286017548.1
WP_208019350.1
WP_078181467.1
WP_133059622.1
WP_141436470.1
WP_215598791.1
WP_002158044.1
WP_140152375.1
WP_141506910.1
WP_142344597.1
WP_063219637.1
WP_078185405.1
WP_133059800.1
WP_012260835.1
WP_227495880.1
WP_071719983.1
WP_263703624.1
WP_142307416.1
WP_140157200.1
WP_001172753.1
WP_142952951.1
WP_142330020.1
WP_141531120.1
WP_141505487.1
WP_141526222.1
WP_267414301.1
WP_142306377.1
WP_141534298.1
WP_098447521.1
WP_141532493.1
WP_141527796.1
WP_001172752.1
WP_139365510.1
WP_142340342.1
WP_065228770.1
WP_141551180.1
WP_142951151.1
WP_142254721.1
WP_071727426.1
WP_001172772.1
WP_142306905.1
WP_080469920.1
WP_063547146.1
WP_142338417.1
WP_141552653.1
WP_029438091.1
WP_023521813.1
WP_206766659.1
WP_142322473.1
WP_142307171.1
WP_141558534.1
WP_142327658.1
WP_140155656.1
WP_141544304.1
WP_088023242.1
WP_234480360.1
WP_141541650.1
WP_142316414.1
WP_141553434.1
WP_142325889.1
WP_139213221.1
WP_142951722.1
WP_141548207.1
WP_256424318.1
WP_141544765.1
WP_157418139.1
WP_053564632.1
WP_142318159.1
WP_145959663.1
WP_069355509.1
WP_206701992.1
WP_197241531.1
WP_202444957.1
WP_001172756.1
WP_141541880.1
WP_060630647.1
WP_142322064.1
WP_140969551.1
WP_141559430.1
WP_141536471.1
WP_142327593.1
WP_141439359.1
WP_141529614.1
WP_141528941.1
WP_001172755.1
WP_220775543.1
WP_212956325.1
WP_142286519.1
WP_141524399.1
WP_144488220.1
WP_144611188.1
WP_151630605.1
WP_166704993.1
WP_206773214.1
WP_306007802.1
WP_141542756.1
WP_141499180.1
WP_141559743.1
WP_141522755.1
WP_142310785.1
WP_262719889.1
WP_141555542.1
WP_262725728.1
WP_139895511.1
WP_272886475.1
WP_080559799.1
WP_001172769.1
WP_044792561.1
WP_070805903.1
WP_270716425.1
WP_270699379.1
WP_270710628.1
WP_227571855.1
WP_142391902.1
WP_144660359.1
WP_262729429.1
WP_270723903.1
WP_048552307.1
WP_133059331.1
WP_131231108.1
WP_215572753.1
WP_002148320.1
WP_242400024.1
WP_033709022.1
WP_215601064.1
WP_149190449.1
WP_275900714.1
WP_159146504.1
WP_144506829.1
WP_289398695.1
WP_141558112.1
WP_141535871.1
WP_144492099.1
WP_142339943.1
WP_258126009.1
WP_064473936.1
WP_088046826.1
WP_142289300.1
WP_270728517.1
WP_139303369.1
WP_257808057.1
WP_080015043.1
WP_001172761.1
WP_140421208.1
WP_143881072.1
WP_140168585.1
WP_208752243.1
WP_142337620.1
WP_137052037.1
WP_262748111.1
WP_137013300.1
WP_142293490.1
WP_142291722.1
WP_142398677.1
WP_265105624.1
WP_305163857.1
WP_142314200.1
WP_147786236.1
WP_141540985.1
WP_142316188.1
WP_001172762.1
WP_270691243.1
WP_270784522.1
WP_073540729.1
WP_048556842.1
WP_080012573.1
WP_001172773.1
WP_169509266.1
WP_113732755.1
WP_076856606.1
WP_101219628.1
WP_308902529.1
WP_139867383.1
WP_141478191.1
WP_141534041.1
WP_149238905.1
WP_001172758.1
WP_270696283.1
WP_001172774.1
WP_267496437.1
WP_229137984.1
WP_071679491.1
WP_275175505.1
WP_163255253.1
WP_270696898.1
WP_163247637.1
WP_139304443.1
WP_142293312.1
WP_242251778.1
WP_063223278.1
WP_142332783.1
WP_071724725.1
WP_277480690.1
WP_001172759.1
WP_001172760.1
WP_061531029.1
WP_158318211.1
WP_001172757.1
WP_236804422.1
WP_127812904.1
WP_199795352.1
WP_157827841.1
WP_149885343.1
WP_281103270.1
WP_243500451.1
WP_264456853.1
WP_139023837.1
WP_307878872.1
WP_212805122.1
WP_142337123.1
WP_042511377.1
WP_001172764.1
WP_001172768.1
WP_001172767.1
WP_001172766.1
WP_001172765.1
WP_139371768.1
WP_002036274.1
WP_080335345.1
WP_233774821.1
WP_001995142.1
WP_200152286.1
WP_065371218.1
WP_001172770.1
WP_038813115.1
WP_001172771.1
WP_080001530.1
WP_139357882.1
WP_059380647.1
WP_209416207.1
WP_154162215.1
WP_011053154.1
WP_154136345.1
WP_232274490.1
WP_183600888.1
WP_307199946.1
WP_110931541.1
WP_074048564.1
WP_179016430.1
WP_195714306.1
WP_307394641.1
WP_210087115.1
WP_068696895.1
WP_211023030.1
WP_212981563.1
WP_068536364.1
WP_253440791.1
WP_076210967.1
WP_211082923.1
WP_024632689.1
WP_150364193.1
WP_145153655.1
WP_017692346.1
WP_186812446.1
WP_248063432.1
WP_110899370.1
WP_111273173.1
WP_216518262.1
WP_289376838.1
WP_184183014.1
WP_166244904.1
WP_014649150.1
WP_014368243.1
WP_013914190.1
WP_093291059.1
WP_072336495.1
WP_089965952.1
WP_220186049.1
WP_198059700.1
WP_033100016.1
WP_198056463.1
WP_181737027.1
WP_181731446.1
WP_236533774.1
WP_198050879.1
WP_049720636.1
WP_062843248.1
WP_138614839.1
WP_121874305.1
WP_037993171.1
WP_019120056.1
WP_204517517.1
WP_232699382.1
WP_158326751.1
WP_158330732.1
WP_113755280.1
WP_158329534.1
WP_104148792.1
WP_104030444.1
WP_258433016.1
WP_278431124.1
WP_116334078.1
WP_094699657.1
WP_239209290.1
WP_168419971.1
WP_119732862.1
WP_104065529.1
WP_199794083.1
WP_197247509.1
WP_258427459.1
WP_140574913.1
WP_197262005.1
WP_018670523.1
WP_301804663.1
WP_064019321.1
WP_212930975.1
WP_258417127.1
WP_277548442.1
WP_022586771.1
WP_121474477.1
WP_068793929.1
WP_003336003.1
WP_258425840.1
WP_096886735.1
WP_101668486.1
WP_181747867.1
WP_035318345.1
WP_163245178.1
WP_258418574.1
WP_108465346.1
WP_223067440.1
WP_094092620.1
WP_068694714.1
WP_245339243.1
WP_068619115.1
WP_213618813.1
WP_127199769.1
WP_251375552.1
WP_197267874.1
WP_216633777.1
WP_206703748.1
WP_187698679.1
WP_262866584.1
WP_289355903.1
WP_268619935.1
WP_268599730.1
WP_021261884.1
WP_231586857.1
WP_231586857.1
WP_138186698.1
WP_268623240.1
WP_065291249.1
WP_142543129.1
WP_072727823.1
WP_021253120.1
WP_028533180.1
WP_090510243.1
WP_019424148.1
WP_267934047.1
WP_240463838.1
WP_272595515.1
WP_087433604.1
WP_213426993.1
WP_242069518.1
WP_246873642.1
WP_213468110.1
WP_293654342.1
WP_006674864.1
WP_111153302.1
WP_133378772.1
WP_281477414.1
WP_119794360.1
WP_272827199.1
WP_240927345.1
WP_087442410.1
WP_272045575.1
WP_160037483.1
WP_212949030.1
WP_212980188.1
WP_194230406.1
WP_244719607.1
WP_160496934.1
WP_213649973.1
WP_136604811.1
WP_094593872.1
WP_183578446.1
WP_145021741.1
WP_145948996.1
WP_145156805.1
WP_200633296.1
WP_152402376.1
WP_116231178.1
WP_212969037.1
WP_163872759.1
WP_263880219.1
WP_251674647.1
WP_145134819.1
WP_089546599.1
WP_212983254.1
WP_076167872.1
WP_095266195.1
WP_155618101.1
WP_095398792.1
WP_169505051.1
WP_138226026.1
WP_208203480.1
WP_054958407.1
WP_106765960.1
WP_208919030.1
WP_241929679.1
WP_077567021.1
WP_251537223.1
WP_028405551.1
WP_007128630.1
WP_213616451.1
WP_023957719.1
WP_054402906.1
WP_127592429.1
WP_100537976.1
WP_009590679.1
WP_090908277.1
WP_036661577.1
WP_015736244.1
WP_145037672.1
WP_119847551.1
WP_304142087.1
WP_277746358.1
WP_213579162.1
WP_096774455.1
WP_192571317.1
WP_036642158.1
WP_152826362.1
WP_076150486.1
WP_280753904.1
WP_063479994.1
WP_148246949.1
WP_215153837.1
WP_213644227.1
WP_076322115.1
WP_098746869.1
WP_113058717.1
WP_216531930.1
WP_194543498.1
WP_220684639.1
WP_071220204.1
WP_260065258.1
WP_305022925.1
WP_211745832.1
WP_191798525.1
WP_285748174.1
WP_213532655.1
WP_251583289.1
WP_091155375.1
WP_047909614.1
WP_274359796.1
WP_090722903.1
WP_076311050.1
WP_236417211.1
WP_145408779.1
WP_128101486.1
WP_307214306.1
WP_056700786.1
WP_145046451.1
WP_095287662.1
WP_127536196.1
WP_110822560.1
WP_095358547.1
WP_153978066.1
WP_286458024.1
WP_192266451.1
WP_062326146.1
WP_247902244.1
WP_024630325.1
WP_094936486.1
WP_301879167.1
WP_285079442.1
WP_301249697.1
WP_053783885.1
WP_113052567.1
WP_099853199.1
WP_109999889.1
WP_111619123.1
WP_179265139.1
WP_090896184.1
WP_090993617.1
WP_090805472.1
WP_274566439.1
WP_072732441.1
WP_064639013.1
WP_269055426.1
WP_063566324.1
WP_079694649.1
WP_090949165.1
WP_272035306.1
WP_293202263.1
WP_110892976.1
WP_289373799.1
WP_188593161.1
WP_111268941.1
WP_123067112.1
WP_145329905.1
WP_145412705.1
WP_090921059.1
WP_308721988.1
WP_145318701.1
WP_307537584.1
WP_264929207.1
WP_062833879.1
WP_076330721.1
WP_145146963.1
WP_091017197.1
WP_124114117.1
WP_150367641.1
WP_091031769.1
WP_289392073.1
WP_307413601.1
WP_282321821.1
WP_101313444.1
WP_076249776.1
WP_127543700.1
WP_074094614.1
WP_076318550.1
WP_047842536.1
WP_100529433.1
WP_036609200.1
WP_076208841.1
WP_017689074.1
WP_036670434.1
WP_305755036.1
WP_028589296.1
WP_018883274.1
WP_025676971.1
WP_014281181.1
WP_044649166.1
WP_283655691.1
WP_137062798.1
WP_025685031.1
WP_192510493.1
WP_149096536.1
WP_134910003.1
WP_229522858.1
WP_225999407.1
WP_152381393.1
WP_025716874.1
WP_010346286.1
WP_068496251.1
WP_094155409.1
WP_007430130.1
WP_305166263.1
WP_142613001.1
WP_063208779.1
WP_064963079.1
WP_137078363.1
WP_025679803.1
WP_165079984.1
WP_058829511.1
WP_216975173.1
WP_013370784.1
WP_058710499.1
WP_129549128.1
WP_040101528.1
WP_167438446.1
WP_107734209.1
WP_257126955.1
WP_117289504.1
WP_017427965.1
WP_263560234.1
WP_123797113.1
WP_031463345.1
WP_290403368.1
WP_113050535.1
WP_164965497.1
WP_151255774.1
WP_025364680.1
WP_126665667.1
WP_016821029.1
WP_290409173.1
WP_090887132.1
WP_307349966.1
WP_029517062.1
WP_165147479.1
WP_039273540.1
WP_013309987.1
WP_025719064.1
WP_220031159.1
WP_104495347.1
WP_071640576.1
WP_076292680.1
WP_068940680.1
WP_272640514.1
WP_254348139.1
WP_071558844.1
WP_279830835.1
WP_076156854.1
WP_028542691.1
WP_053325278.1
WP_075154085.1
WP_076294871.1
WP_076264230.1
WP_272917213.1
WP_283655692.1
WP_023988264.1
WP_264453873.1
WP_258296281.1
WP_220027680.1
WP_103047827.1
WP_190299134.1
WP_134902011.1
WP_274485149.1
WP_250244817.1
WP_254349525.1
WP_254325793.1
WP_235308159.1
WP_061829406.1
WP_165175577.1

### Sheet: TsdC
WP_270574775.1
WP_140396497.1
WP_277166581.1
WP_277150349.1
WP_102371681.1
WP_289613135.1
WP_276867649.1
WP_204666332.1
WP_273061482.1
WP_130810257.1
WP_013252383.1
WP_307388971.1
WP_282742024.1
WP_036575543.1
WP_278773440.1
WP_277157947.1
WP_052118160.1
WP_277175587.1
WP_277142090.1
WP_277156185.1
WP_162178969.1
WP_007147986.1
WP_040590333.1
WP_006290627.1
WP_006290899.1
WP_281667415.1
WP_307738724.1
WP_249113669.1
WP_058271108.1
WP_070638651.1
WP_006720310.1
WP_270472018.1
WP_303942531.1
WP_276572621.1
WP_102372752.1
WP_273383871.1
WP_291289938.1
WP_297035097.1
WP_291288263.1
WP_308615622.1
WP_302153079.1
WP_297183845.1

### Sheet: TseC
WP_195325261.1
WP_295628307.1
WP_295632041.1
WP_005604636.1
WP_268058027.1
WP_227219184.1
WP_289607492.1
WP_294953132.1
WP_294386458.1
WP_148409445.1
WP_109625244.1
WP_204445218.1
WP_195974881.1
WP_112331592.1
WP_208926621.1
WP_122971530.1
WP_066419978.1
WP_270065062.1
WP_269920254.1
WP_251241784.1
WP_034773563.1
WP_251245816.1
WP_048826589.1
WP_254759293.1
WP_221875372.1
WP_068673722.1
WP_263324544.1
WP_090761811.1
WP_289342259.1
WP_251638787.1
WP_283952951.1
WP_307284674.1
WP_308082241.1
WP_199419773.1
WP_213143943.1
WP_284036500.1
WP_213117477.1
WP_217035849.1
WP_242874828.1
WP_234121607.1
WP_073008261.1
WP_231417863.1
WP_138755922.1
WP_238187880.1
WP_120112265.1
WP_255807589.1
WP_229263772.1
WP_136372954.1
WP_027088423.1
WP_127570439.1
WP_308083984.1
WP_111147805.1
WP_235286198.1
WP_307589601.1
WP_038584735.1
WP_076113451.1
WP_268613683.1
WP_134750608.1
WP_307601024.1
WP_258207827.1
WP_254366013.1
WP_090674363.1
WP_127484345.1
WP_302878977.1
WP_025848616.1
WP_054972095.1
WP_253411082.1
WP_281937364.1
WP_216791223.1
WP_010496613.1
WP_036689418.1
WP_088830540.1
WP_251598143.1
WP_063188058.1
WP_163853471.1
WP_108534961.1
WP_127459436.1
WP_143316561.1
WP_289128589.1
WP_005210451.1
WP_195244537.1
WP_221697950.1
WP_055277392.1
WP_279325720.1
WP_243279103.1
WP_195955818.1
WP_302579551.1
WP_288218588.1
WP_195949155.1
WP_289129510.1
WP_195953747.1
WP_243282465.1
WP_195952588.1
WP_045518285.1
WP_066092009.1
WP_024027627.1
WP_149871685.1
WP_007083287.1
WP_308110117.1
WP_166245121.1
WP_132008154.1
WP_121610593.1
WP_046522951.1
WP_053361025.1
WP_015595763.1
WP_210364449.1
WP_251480994.1
WP_079506390.1
WP_226679105.1
WP_102264552.1
WP_215032129.1
WP_041964580.1
WP_306049017.1
WP_214902938.1
WP_226086175.1
WP_226642872.1
WP_251030248.1
WP_285848030.1
WP_144479066.1
WP_283904344.1
WP_204412727.1
WP_224839860.1
WP_235988997.1
WP_231094851.1
WP_077619653.1
WP_309098610.1
WP_304216863.1
WP_099354905.1
WP_099361335.1
WP_010676866.1
WP_229139917.1
WP_116353254.1
WP_136379697.1
WP_013490132.1
WP_236035136.1
WP_251557380.1
WP_251426368.1
WP_251466798.1
WP_191272869.1
WP_198310832.1
WP_133332980.1
WP_026572738.1
WP_308912809.1
WP_223592676.1
WP_042462813.1
WP_251548764.1
WP_179160623.1
WP_034675361.1
WP_307192898.1
WP_179603482.1
WP_306077391.1
WP_307312545.1

### Sheet: TsfC
WP_216390031.1
WP_195542469.1
WP_195343916.1
WP_291682715.1
WP_291672198.1
WP_291630882.1
WP_010963368.1
WP_241393145.1
WP_077832284.1
WP_257675915.1
WP_077893466.1
WP_077852747.1
WP_051483717.1
WP_181603060.1
WP_084117733.1
WP_143315251.1
WP_185165644.1
WP_291647964.1
WP_195431321.1
WP_283157899.1
WP_271839912.1
WP_287600028.1

### Sheet: TsgC
WP_128705702.1
WP_265444527.1
WP_003516581.1
WP_260489573.1
WP_013658712.1
WP_051569332.1
WP_137698104.1
WP_132283090.1
WP_101300046.1
WP_105368173.1
WP_189031032.1
WP_215185476.1
WP_238655349.1
WP_051494130.1
WP_076157836.1
WP_083436620.1
WP_084781626.1
WP_244723788.1
WP_199613902.1
WP_159081749.1
WP_223068045.1
WP_278740199.1
WP_128631287.1
WP_251596672.1
WP_211022788.1
WP_290407044.1
WP_110934073.1
WP_125084782.1
WP_055109382.1
WP_155609755.1
WP_213592865.1
WP_283927235.1
WP_188535071.1
WP_148450946.1
WP_213506878.1
WP_120462950.1
WP_126996311.1
WP_251417664.1
WP_232243202.1
WP_257443648.1
WP_162848532.1
WP_195571390.1
WP_176229016.1
WP_169028892.1
WP_170936687.1
WP_102710721.1
WP_236334331.1
WP_249897316.1
WP_191089524.1
WP_165097618.1
WP_179034788.1
WP_179281610.1
WP_094876487.1
WP_280787395.1
WP_283910924.1
WP_052414523.1
WP_170880287.1
WP_280752666.1
WP_076301353.1
WP_076281075.1
WP_076146941.1
WP_076103996.1
WP_076297593.1
WP_076271936.1
WP_076101568.1
WP_052096888.1
WP_051491341.1
WP_076141379.1

### Sheet: TshC
WP_152392573.1
WP_127194958.1
WP_155703936.1
WP_189018608.1
WP_166244072.1
WP_219872453.1
WP_219872453.1
WP_172455381.1
WP_089522633.1
WP_229521540.1
WP_076418553.1
WP_157643665.1
WP_052429359.1
WP_052421701.1
WP_076242355.1
WP_083442735.1
WP_209872749.1
WP_232231561.1
WP_083612129.1
WP_167374713.1
WP_076301098.1
WP_076286994.1
WP_179283770.1
WP_179281600.1
WP_280788633.1
WP_076279385.1
WP_081391807.1
WP_076219071.1
WP_076309112.1
WP_076144381.1
WP_076104571.1
WP_076274895.1
WP_076135809.1
WP_162636705.1
WP_076208257.1

### Sheet: TsiC
WP_235715984.1
WP_212695790.1
WP_281813105.1
WP_281813105.1
WP_293755520.1
WP_113672705.1
WP_212693241.1
WP_273321543.1
WP_304942559.1

### Sheet: TsjC
WP_026882397.1
WP_066020844.1
WP_242975361.1
WP_010963730.1
WP_077833110.1
WP_077893580.1
WP_077852417.1
WP_257675217.1
