## Supplemental Data 2 for "Multiple variants of the type VII secretion system in Gram-positive bacteria"

### Sheet: T7SSa
	EsxM	EsxN	EccD	EccC	EccB	EccA	EccE	EspG	MycP
Signal P5	Predicted to have frameshift stop	ND	ND	ND	ND	ND	ND	ND	SP - Sec
DeepTMHMM		ND	11 TMH	2 TMH	1 TMH	ND	2 TMH	ND	SP, 1 TMH (CT)
Interpro		T7SS_ESAT-6-like	YukD-like	SPORULATION PROTEIN RELATED	T7SS EccB	T7SS EccA	2 TMH	ESX-1_EspG	SP
		WXG100	T7SS EccD	FtsK_dom	ESX-2 SECRETION SYSTEM ATPASE ECCB2	ATPase_AAA_core	T7SS_EccE		1 TMH
		EsxAB dimer-like	11 TMH	P-loop_NTPase	1 TMH	Tetricopeptide repeat domain			T7SS_pept_S8A_mycosin
				EccC-like Actinobacteria		P-loop NTPase			Peptidase_S8/S53_dom_
Blast		effector (98/100)	type VII secretion system ESX-5 subunit EccD5 (99/100)	FtsK/SpoIIIE family protein (99/100)	type VII secretion system ESX-5 subunit EccB5 (99/100)	type VII secretion system ESX-5 AAA family ATPase EccA5 (100/99.84)	type VII secretion system ESX-5 subunit EccE5 (100/100)	Chain C, EspG5 (99/100)	type VII secretion system ESX-5 serine protease mycosin MycP5 (99/100)
		WXG100 family type VII secretion target (98/97.87)		type VII secretion system ESX-5 FtsK/SpoIIIE family ATPase EccC5 (99/99.93)	FtsK/SpoIIIE family protein (93/100)
FoldSeek		ESAT-6-like protein EsxN	ESX-5 secretion system protein EccD5	ESX-5 secretion system protein EccC5	ESX-5 secretion system ATPase EccB5	ESX-5 secretion system protein EccA5	ESX-5 secretion system protein EccE5	ESX-5 secretion-associated protein EspG5	Membrane-anchored mycosin MYCP
				Possible SpoIIIE-family membrane protein		AAA domain-containing protein		Possible DNA-binding protein
								Profilin
								F-box domain-containing protein

### Sheet: T7SSb
	EsxA	EsaB	EssC	EssB	EssA	EsaA
Signal P5	ND	ND	ND	ND	ND	SP-Sec?
DeepTMHMM	ND	ND	2 TMH	1 TMH	SP	5 TMH (1 NT 4 CT)
Interpro	T7SS_ESAT-6-like	EsaB	SMAD/FHA domain	T7SS EssB	1 TMH (CT)	6TMH
	WXG100_ESAT6	YukD-like	FtsK dom	Transferase (Phosphotransferase) domain 1	SP	T7SS_ EsaA
	EsxAB dimer-like	Ubiquitin-like	P-loop NTPase	YukC	EssA/YueC	S4 RNA-binding domain
			Firmicutes_ EssC C		TMH	TRANSPORT PERMEASE YVFS-RELATED
Blast	WXG100 family type VII secretion effector EsxA (98/100)	EsaB/YukD family protein (98/100)	type VII secretion protein EssC (99/99.93)	type VII secretion protein EssB (99/100)	type VII secretion protein EssA (99/100)	type VII secretion protein EsaA (99/99.9)
FoldSeek	Type VII secretion system extracellular protein A	Type VII secretion system accessory factor EsaB	Type VII secretion system protein EssC	Type VII secretion system protein EssB	ESAT-6 secretion machinery protein EssA	Type VII secretion system accessory factor EsaA
		Small ubiquitin-related modifier 3	ESX-4 secretion system protein EccC4	YukC protein	ATPase family AAA domain-containing protein 3A	YhgE/Pip domain-containing protein
		ESX-4 secretion system protein eccD4	Putative FtsK/SpoIIIE family protein	Death-associated protein kinase 3	Membrane fusion protein Use1
		DNA repair protein rad60			Cation cation antiporter
		Tubulin-specific chaperone E

### Sheet: T7SSc
	TscA	TscB	TscC	TscD	TscE	TscF	TscG
Signal P5	ND	ND	ND	ND	ND	ND	ND
DeepTMHMM	ND	ND	2 TMH	1 TMH	ND	ND	ND
Interpro	T7SS_ESAT-6-like	ND	FtsK dom	2 TMH	von Willebrand factor, type A domain	PPM-like_dom_sf	ND
	WXG100_ESAT6		P-loop NTPase	Kinase-likedomain_sf		PP2C-like
	EsxAB dimer-like		Firmicutes_ EssC C	Protein kinase-like (PK-like)
			AAA+_ATPase	Transferase (phosphotransferase) domain
Blast	WXG100 family type VII secretion target (100/100)	EsaB/YukD family protein (73/33)	type VII secretion protein EssC (100/100)	cell envelope integrity protein TolA (100/98.8)	vWA domain-containing protein (100/100)	protein phosphatase 2C domain-containing protein (97/56.54)	ND
				quorum-sensing peptide PapR (100/54.9)		PPM-type phosphatase	ESX-1 secretion-associated chaperone, EspG
				serine/threonine protein kinase (100/55.01)		Protein-Serine/threoinen phosphatase**	Esp family protein
						TipA [Dictyostelium]
FoldSeek	Type VII secretion system extracellular protein A	2'-5'-oligoadenylate synthase-like protein 2	Type VII secretion system protein EssC	Protein kinase protein with adenine nucleotide alpha hydrolase-like domain	Inter-alpha-trypsin inhibitor heavy chain 2	Protein phosphatase	Possible DNA-binding protein
	ESAT-6-like protein EsxF	Tubulin-specific chaperone E	Putative FtsK/SpoIIIE family protein	Serine/threonine protein kinase	General transcription factor IIH subunit	PPM-type phosphatase domain-containing protein	ESX-1 secretion-associated protein EspG1
	Type VII secretion protein EsxA	EsaB/YukD family protein	DNA translocase FtsK		VWFA domain-containing protein	Protein phosphatase PPM6
					Serine/threonine protein kinase	Protein phosphatase PhpP

### Sheet: T7SSd
	TsdA	TsdC	TsdD	TsdH	TsdI
Signal P5	ND	ND	ND	ND	SP-Sec
DeepTMHMM	ND	2 TMH	1 TMH	1 TMH	SP
					1 TMH (CT)
Interpro	T7SS_ESAT-6-like	FHA domain	Prot_kinase_dom	1 TMH	SP
	WXG100_ESAT6	FtsK dom	serine/threonine protein kinase		1 TMH (CT)
	EsxAB dimer-like	P-loop NTPase	STKc_PknB-like
		2TMH
Blast	WXG100 family type VII secretion target (98/100)	FtsK/SpoIIIE domain-containing protein (99/100)	serine/threonine-protein kinase (99/100)	solute carrier organic anion transporter (51/31.33)	Ig-like domain-containing protein (71/36.73)
		type VII secretion protein EssC (99/40.67)
		FHA domain-containing protein (51/99.23)
FoldSeek	Type VII secretion system extracellular protein A	Type VII secretion system protein EssC	Serine/threonine-protein kinase PknB	Kinesin-like protein	Ig-like_bact domain-containing protein
	ESAT-6-like protein EsxF	DNA translocase FtsK	Protein kinase domain-containing protein	Vasorin	Big_5 domain-containing protein
	WXG100 family type VII secretion target	ESX-4 secretion system protein EccC4		Methyl-accepting transducer domain-containing protein	Allorecognition

### Sheet: T7SSe
	TseA1	TseA2	TseB	TseC	TseD	TseF	TseH	TseI	TseJ	TseK
Signal P5	ND	ND	ND	ND	ND	ND	ND	SP-Sec	ND	ND
DeepTMHMM	ND	ND	ND	2 TMH	1 TMH	ND	1 TMH	SP + 1TMH(CT)	ND	1 TMH
Interpro	T7SS_ESAT-6-like	T7SS_ESAT-6-like	ND	FHA	1 TMH	PPM-type_phosphatase-like_dom_sf	1 TMH	SP	DUF6382 (NT)	1TMH
	WXG100_ESAT6	WXG100_ESAT6		FtsK dom	Prot_kinase_dom	PP2C-4		2 TMH (NT and CT)	FHA (CT)
	EsxAB dimer-like	EsxAB dimer-like		Firmicutes_ EssC C	serine/threonine protein kinase	PPM_2
					STKc_PknB-like	PP2C-2
Blast	WXG100 family type VII secretion target (100/100)	WXG100 family type VII secretion target (100/100)	EsaB/YukD family protein (100/100)	type VII secretion protein EssC (100/100)	serine/threonine-protein kinase (100/100)	protein phosphatase 2C domain-containing protein (100/74.2)	solute carrier organic anion transporter (21/43.91)	Ig-like domain repeat protein (100/100)	FHA domain-containing protein (100/100)	zinc ribbon domain-containing protein (92/34.0)
	PPE domain-containing protein (87/34.83)	pore-forming ESAT-6 family protein (96/34.02)	methyltransferase (100/97.59)	FtsK/SpoIIIE domain-containing protein (100/73.3)		PP2C family serine/threonine-protein phosphatase (99/52.55)	NTTRR-F1 domain (44/37.93 low conf)	carboxypeptidase-like regulatory domain-containing protein (93/34.31)	DUF6382 domain-containing protein (100/47.32)
								starch-binding protein (71/30.15)	trypsin-like peptidase domain-containing protein (28/45.76)
								YDG domain-containing protein (38/39.35)
FoldSeek	ESAT-6-like protein EsxF	ESAT-6-like protein EsxC	ESX-2 secretion system protein eccD2	Type VII secretion system protein EssC	Protein kinase domain-containing protein	Protein phosphatase PhpP	ND	Ig-like_bact domain-containing protein	FHA domain-containing protein	TGF-beta-activated kinase 1 and MAP3K7-binding protein 2
	PPE family protein	ESAT-6-like protein EsxW	DNA repair protein rad60	ESX-4 secretion system protein EccC4	Serine/threonine-protein kinase	PPM-type phosphatase domain-containing protein			AAA domain-containing protein	RanBP2-type domain-containing protein
	Type VII secretion system extracellular protein A	Proteins of 100 residues with WXG	Ubiquitin-fold modifier	DNA translocase FtsK	Mitogen-activated protein kinase kinase kinase YODA	Phosphatase 2C family protein				Zinc ribbon domain-containing protein
			Methyltransferase			Serine/threonine-protein phosphatase

### Sheet: T7SSf
	TsfA	TsfB	TsfC	TsfF	TsfJ	TsfV
Signal P5	ND	ND	ND	ND	ND	ND
DeepTMHMM	ND	ND	2 TMH	ND	2 TMH	ND
Interpro	T7SS_ESAT-6-like	YukD-like	FHA	PPM-type_phosphatase-like_dom_sf	DUF6382 (NT)	TadZ-like_ARD
	WXG100_ESAT6	Ubiquitin-like	P-loop NTPase	PP2C-4	2 TMH	AAA_dom
	EsxAB dimer-like		Firmicutes_ EssC C	PPM_2	FHA (CT)	P-loop_NTPase
			AAA+_ATPase	PP2C-2
Blast	WXG100 family type VII secretion target (100/100)	EsaB/YukD family protein (100/100)	type VII secretion protein EssC (100/100)	PP2C family serine/threonine-protein phosphatase (100/100)	DUF6382 domain-containing protein (100/100)	AAA family ATPase (100/100)
				protein phosphatase 2C domain-containing protein (91/46.4)	FHA domain-containing protein (87/33.79)	ATPase involved in chromosome partitioning-like protein (92/27.46)
						ParA family protein (78/27.99)
FoldSeek	ESAT-6-like protein EsxF	Type VII secretion system accessory factor EsaB	Type VII secretion system protein EssC	Protein phosphatase PhpP	Protein kinase domain-containing protein	TadZ
	Virulence factor EsxA	Ubiquitin-like domain-containing protein	DNA translocase FtsK	PPM-type phosphatase domain-containing protein	Receptor-like serine/threonine-protein kinase	Uncharacterized ATP-binding protein
	WXG100 family type VII secretion target	Tubulin folding cofactor E-like	Putative FtsK/SpoIIIE family protein	Phosphatase 2C family protein	FHA domain-containing protein	Chromosome partitioning protein Soj
	Type VII secretion system extracellular protein A	YukD-like protein	ESX-4 secretion system protein EccC4	Serine/threonine protein phosphatase PstP		Septum site-determining protein MinD
						AAA_31 domain-containing protein
						CobQ/CobB/MinD/ParA nucleotide binding domain protein
						AAA family ATPase
						Cellulose biosynthesis protein BcsQ
						MinD-like ATPase involved in chromosome partitioning or flagellar assembly

### Sheet: T7SSg
	TsgA1	TsgA2	TsgB	TsgC	TsgL
Signal P5	ND	ND	ND	ND	ND
DeepTMHMM	ND	ND	ND	2 TMH	ND
Interpro	T7SS_ESAT-6-like	WXG100_ESAT6	YukD-like	FtsK dom	DUF5050
	WXG100_ESAT6	EsxAB dimer-like	Ubiquitin-like	P-loop NTPase	LRP1-like_beta_prop
	EsxAB dimer-like			Firmicutes_ EssC C	6-blade_b-propeller_TolB-like
				AAA+_ATPase	YWTD domain
Blast	WXG100 family type VII secretion target (100/100)	WXG100 family type VII secretion target (97/79.39)	EsaB/YukD family protein (100/100)	type VII secretion protein EssC (100/100)	DUF5050 domain-containing protein (100/100)
					cell wall-binding repeat-containing protein (80/22.61)
					S-layer homology domain-containing protein (98/22.73)
					DUF6612 family protein (77/24.78)
FoldSeek	Type VII secretion system extracellular protein A	ESAT-6-like protein EsxR	Ubiquitin-like domain-containing protein	Type VII secretion system protein EssC	DUF5050 domain-containing protein
	ESAT-6-like protein EsxF	6 kDa early secretory antigenic target homolog	DNA repair protein rad60	DNA translocase FtsK	Centromere-associated protein E
	PE family protein	WXG residues type VII secretion target family protein	E3 ubiquitin-protein ligase subunit KPC2		Low-density lipoprotein receptor-related protein 4
			Deubiquitination-protection protein dph1		Sortilin-related receptor

### Sheet: T7SSh
	TshA2	TshB	TshC	TshG	TshM
Signal P5	ND	ND	ND	ND	ND
DeepTMHMM	ND	ND	2 TMH	ND	1 TMH (CT)
Interpro	T7SS_ESAT-6-like	ND	FtsK dom	ND	1 TMH (CT)
	WXG100_ESAT6		P-loop NTPase
	EsxAB dimer-like		Firmicutes_ EssC C
			AAA+_ATPase
Blast	WXG100 family type VII secretion target (100/100)	ND	type VII secretion protein EssC (99/61.97)	ND	IMCp domain-containing protein (50/34.63)
					serine/threonine-protein kinase (42/24.74)
FoldSeek	PE-PGRS family protein PE_PGRS18	Ubiquitin-like domain-containing protein	Type VII secretion system protein EssC	ESX-1 secretion-associated protein EspG1	MinD-like ATPase involved in chromosome partitioning or flagellar assembly
	PE-PGRS family protein PE_PGRS31	Tubulin folding cofactor E-like	DNA translocase FtsK	EspG family protein	Non-specific serine/threonine protein kinase
	PE family protein	CAP-Gly domain-containing protein	ESX-4 secretion system protein EccC4	ESX-3 secretion-associated protein EspG3	Cell morphology-related protein
	ESAT-6-like protein EsxF			Type VII secretion system protein EsaE	CbiA domain-containing protein
	Type VII secretion system extracellular protein A				ParA family protein

### Sheet: T7SSi
	TsiB	TsiC	TsiG	TsiM	TsiN
Signal P5	ND	ND	ND	ND	ND
DeepTMHMM	ND	2 TMH	ND	1 TMH (CT)	ND
Interpro	Ubiquitin-like dom	FHA	SP	P-loop NTPase	LytR-like
		FtsK dom			CheY-like superfamily
		P-loop NTPase			Transcriptional regulator related
		Firmicutes_ EssC C
		AAA+_ATPase
Blast	EsaB/YukD family protein (98/35.37)	type VII secretion protein EssC (99/100)	ND	serine/threonine-protein kinase (41/31.72)	LytTR family DNA-binding domain-containing protein (99/100)
	methyltransferase (98/36.14)			ParA family protein (42/33.00)
FoldSeek	ESX-2 secretion system protein eccD2	Type VII secretion system protein EssC	EspG family protein	SpoOJ regulator (Soj)	DNA-binding response regulator
	FERM_f0 domain-containing protein	Putative FtsK/SpoIIIE family protein	Possible DNA-binding protein	Cytosolic Fe-S cluster assembly factor NUBP1 homolog	Transcriptional regulatory protein YpdB
	Ubiquitin-like domain-containing protein	ESX-4 secretion system protein EccC4		Cobyrinate a,c-diamide synthase
	Methyltransferase			Putative septum site-determining protein MinD
	Talin 2

### Sheet: T7SSj
	TsjA	TsjB	TsjC	TsjD	TsjF	TsjI	TsjJ	TsjK
Signal P5	ND	ND	ND	ND	ND	SP-Sec	ND	ND
DeepTMHMM	ND		2 TMH	1 TMH	ND	SP	2 TMH	1 TMH
						1 TMH
Interpro	T7SS_ESAT-6-like	Ubiquitin-like Domain	FHA	1 TMH	PPM-like_dom_sf	SP	DUF6382	1 TMH
	WXG100_ESAT6		FtsK dom	Kinase-likedomain_sf	PP2C-like	1 TMH	2 TMH
	EsxAB dimer-like		P-loop NTPase	Protein kinase-like (PK-like)	Protein Phosphatase	Ig-like fold	FHA domain
			Firmicutes_ EssC C	Transferase (phosphotransferase) domain
			AAA+_ATPase	TPR-like_helical_dom_sf
Blast	WXG100 family type VII secretion target (100/100)	EsaB/YukD family protein (91/36.14)	type VII secretion protein EssC (99/100)	serine/threonine-protein kinase (100/100)	PP2C family serine/threonine-protein phosphatase (99/100)	Ig-like domain-containing protein (100/100)	FHA domain-containing protein (100/100)	ND
					potassium ABC transporter ATPase (99/86.87)	S8 family serine peptidase (73/30.08)	DUF6382 domain-containing protein (100/39.47)
						LapB repeat-containing protein (78/29.32)
FoldSeek	Type VII secretion system extracellular protein A	Ubiquitin-associated domain-containing protein	Type VII secretion system protein EssC	Serine/threonine-protein kinase PknB	Protein phosphatase PhpP	Titin	Protein kinase domain-containing protein	Protein shisa-like-2B
	ESAT-6-like protein	E3 ubiquitin-protein ligase subunit KPC2	DNA translocase FtsK		Phosphatase 2C family protein	NPHS1 adhesion molecule, nephrin	FHA domain-containing protein	T-cell surface glycoprotein CD3 epsilon chain
			ESX-4 secretion system protein EccC4		Serine/threonine protein phosphatase PstP	Sidestep VI, isoform B	Sigma-54-dependent Fis family transcriptional regulator
						Synaptogenesis protein syg-2
						Midasin
						Neurobeachin
						Vascular cell adhesion molecule 1b
						DUF11 domain-containing protein
						Ig-like_bact domain-containing protein
